# NOCICEPTRA2.0 - a comprehensive ncRNA atlas of human native and iPSC-derived sensory neurons

**DOI:** 10.1101/2023.04.24.536852

**Authors:** Maximilian Zeidler, Diana Tavares-Ferreira, Jackson Brougher, Theodore J. Price, Michaela Kress

## Abstract

Non-coding RNAs (ncRNAs) play a critical role in regulating gene expression during development and in the pathogenesis of diseases. In particular, microRNAs have been extensively studied in the context of neurogenesis, the differentiation of pain sensing nociceptive neurons and the pathogenesis of pain disorder, however, little is known about the developmental signatures of other ncRNA species throughout sensory neuron differentiation. Moreover, there is currently no information available about the general expression signatures of ncRNAs in human dorsal root ganglia (DRGs) harboring the cell bodies of primary afferent nociceptors.

To bridge this knowledge gap, we developed a comprehensive atlas of small ncRNA species signatures during the differentiation of human induced pluripotent stem cell (iPSC)-derived nociceptive neurons. By employing a combination of iPSC-derived sensory neuron and human DRG long and short RNA co-sequencing, we identified specific signatures that describe the developmental processes and the signatures of all currently known small ncRNA species in detail.

Our analysis revealed that different ncRNA species, including tRNAs, snoRNAs, lncRNAs, and piRNAs, are associated with different stages of sensory neuron differentiation and maturation. We retrieved pronounced similarities in ncRNA expression between human DRG and late-stage iPSC-derived sensory neurons, which further supports the use of iPSC-derived sensory neurons to uncover functional and regulatory changes in ncRNAs and their suitability as a as a human model system to bridge the translational gap between preclinical findings mostly from rodent models and our understanding of human disorders for the development of mechanism-based treatments.

In summary, our findings provide important insights into the role of ncRNA species other than microRNAs in human nociceptors. The updated NOCICEPTRA2.0 Tool will be the first fully comprehensive searchable ncRNA database for human sensory neurons enabling researchers to investigate important hub ncRNA regulators in nociceptors in full detail.
