## Supplementary Tables for "NOCICEPTRA2.0 - a comprehensive ncRNA atlas of human native and iPSC-derived sensory neurons"

### Sheet: supplementary Table S1
Donor ID	Age	Sex	Cause of death
1	33	F	Anoxia/Cardiac Arrest

### Sheet: supplementary Table S2
Donor ID	Age	Sex	Ethnicity	COD
F1	58	F	White	Head Trauma/Falling off Golf Cart
F2	29	F	White	Anoxia/Drug Overdose
F3	75	F	White	CVA/Stroke
F4	73	F	Hispanic	CVA/Stroke
M1	34	M	White	CVA/Stroke
M2	30	M	Black	Anoxia/Asthma attack
M4	19	M	White	Anoxia/Drug Overdose

### Sheet: supplementary Table S3
go-terms	description	source	p-value
GO:0005730	nucleolus	GO:CC	1.0839e+10
GO:0022626	cytosolic ribosome	GO:CC	0.0023245640085109154
GO:0031428	box C/D RNP complex	GO:CC	0.0077738453767483996
GO:0070761	pre-snoRNP complex	GO:CC	0.0077738453767483996
GO:0034641	cellular nitrogen compound metabolic process	GO:BP	0.014697272672230416
GO:0006396	RNA processing	GO:BP	0.014971853624800283
GO:0032077	positive regulation of deoxyribonuclease activity	GO:BP	0.023495731002463938
GO:0044391	ribosomal subunit	GO:CC	0.024070215963835462
GO:0090304	nucleic acid metabolic process	GO:BP	0.03521732142300174

### Sheet: supplementary Table S4
go-terms	description	source	p-value
GO:0005730	nucleolus	GO:CC	4.89734e+07
GO:0002181	cytoplasmic translation	GO:BP	5.67582e+10
GO:0045296	cadherin binding	GO:MF	1.10923e+11
GO:0005681	spliceosomal complex	GO:CC	7.81934e+10
GO:0022625	cytosolic large ribosomal subunit	GO:CC	0.00030951366040827915
GO:0019843	rRNA binding	GO:MF	0.0011190519802816948
GO:0003729	mRNA binding	GO:MF	0.005238960374892231
GO:0006396	RNA processing	GO:BP	0.013419434379018652
GO:0005654	nucleoplasm	GO:CC	0.02253047824430388
GO:0050685	positive regulation of mRNA processing	GO:BP	0.024708771478292972
GO:0043021	ribonucleoprotein complex binding	GO:MF	0.03385943442360295
GO:0006364	rRNA processing	GO:BP	0.038306978074175414
GO:0006417	regulation of translation	GO:BP	0.04315646699148754
GO:0030684	preribosome	GO:CC	0.04874749775200374

### Sheet: supplementary Table S5
source	native	name	Query
GO:MF	GO:0032399	HECT domain binding	GlyCCC
GO:BP	GO:0007417	central nervous system development	GlyCCC
KEGG	KEGG:04360	Axon guidance	GlyCCC
GO:MF	GO:0003925	G protein activity	GlyCCC
TF	TF:M11375_1	Factor: Spi-B; motif: NAWGCGGAAGTN; match class: 1	LysTTT
REAC	REAC:R-HSA-9636569	Suppression of autophagy	LysTTT
GO:CC	GO:0032419	extrinsic component of lysosome membrane	LysTTT
GO:BP	GO:0031323	regulation of cellular metabolic process	ThrAGT
GO:BP	GO:0009058	biosynthetic process	ThrAGT
GO:BP	GO:1901576	organic substance biosynthetic process	ThrAGT
GO:BP	GO:0009059	macromolecule biosynthetic process	ThrAGT
GO:BP	GO:0080090	regulation of primary metabolic process	ThrAGT
GO:BP	GO:0044249	cellular biosynthetic process	ThrAGT
GO:BP	GO:0051171	regulation of nitrogen compound metabolic process	ThrAGT
GO:MF	GO:0005515	protein binding	ThrAGT
GO:BP	GO:0019222	regulation of metabolic process	ThrAGT
GO:BP	GO:0050794	regulation of cellular process	ThrAGT
GO:BP	GO:0019219	regulation of nucleobase-containing compound metabolic process	ThrAGT
HPA	HPA:0480051	small intestine; glandular cells[‚â•Low]	ThrAGT
HPA	HPA:0600431	tonsil; germinal center cells[‚â•Low]	ThrAGT
GO:BP	GO:0044271	cellular nitrogen compound biosynthetic process	ThrAGT
GO:CC	GO:0005654	nucleoplasm	ThrAGT
HPA	HPA:0500701	soft tissue 1; peripheral nerve[‚â•Low]	ThrAGT
HPA	HPA:0460672	skin 1; melanocytes[‚â•Medium]	ThrAGT
HPA	HPA:0310000	lymph node	ThrAGT
HPA	HPA:0150051	duodenum; glandular cells[‚â•Low]	ThrAGT
HPA	HPA:0310431	lymph node; germinal center cells[‚â•Low]	ThrAGT
HPA	HPA:0460671	skin 1; melanocytes[‚â•Low]	ThrAGT
HPA	HPA:0310441	lymph node; non-germinal center cells[‚â•Low]	ThrAGT
GO:BP	GO:0060255	regulation of macromolecule metabolic process	ThrAGT
HPA	HPA:0160051	endometrium 1; glandular cells[‚â•Low]	ThrAGT
HPA	HPA:0600000	tonsil	ThrAGT
HPA	HPA:0270351	kidney; cells in glomeruli[‚â•Low]	ThrAGT
HPA	HPA:0400051	rectum; glandular cells[‚â•Low]	ThrAGT
GO:BP	GO:0051252	regulation of RNA metabolic process	ThrAGT
GO:BP	GO:0010556	regulation of macromolecule biosynthetic process	ThrAGT
HPA	HPA:0590051	thyroid gland; glandular cells[‚â•Low]	ThrAGT
HPA	HPA:0590000	thyroid gland	ThrAGT
HPA	HPA:0130051	colon; glandular cells[‚â•Low]	ThrAGT
HPA	HPA:0020051	adrenal gland; glandular cells[‚â•Low]	ThrAGT
GO:BP	GO:0031326	regulation of cellular biosynthetic process	ThrAGT
HPA	HPA:0130241	colon; peripheral nerve/ganglion[‚â•Low]	ThrAGT
HPA	HPA:0020000	adrenal gland	ThrAGT
HPA	HPA:0460641	skin 1; Langerhans[‚â•Low]	ThrAGT
GO:BP	GO:0018130	heterocycle biosynthetic process	ThrAGT
GO:BP	GO:0009889	regulation of biosynthetic process	ThrAGT
HPA	HPA:0270362	kidney; cells in tubules[‚â•Medium]	ThrAGT
HPA	HPA:0130202	colon; endothelial cells[‚â•Medium]	ThrAGT
HPA	HPA:0350472	pancreas; exocrine glandular cells[‚â•Medium]	ThrAGT
HPA	HPA:0130201	colon; endothelial cells[‚â•Low]	ThrAGT
HPA	HPA:0540052	stomach 1; glandular cells[‚â•Medium]	ThrAGT
HPA	HPA:0160000	endometrium 1	ThrAGT
HPA	HPA:0500000	soft tissue 1	ThrAGT
HPA	HPA:0030071	appendix; lymphoid tissue[‚â•Low]	ThrAGT
HPA	HPA:0030051	appendix; glandular cells[‚â•Low]	ThrAGT
HPA	HPA:0510000	soft tissue 2	ThrAGT
HPA	HPA:0460651	skin 1; fibroblasts[‚â•Low]	ThrAGT
HPA	HPA:0600441	tonsil; non-germinal center cells[‚â•Low]	ThrAGT
GO:BP	GO:0019438	aromatic compound biosynthetic process	ThrAGT
GO:BP	GO:0034654	nucleobase-containing compound biosynthetic process	ThrAGT
HPA	HPA:0550051	stomach 2; glandular cells[‚â•Low]	ThrAGT
HPA	HPA:0550000	stomach 2	ThrAGT
HPA	HPA:0540000	stomach 1	ThrAGT
HPA	HPA:0540051	stomach 1; glandular cells[‚â•Low]	ThrAGT
GO:BP	GO:0010468	regulation of gene expression	ThrAGT
GO:BP	GO:1901362	organic cyclic compound biosynthetic process	ThrAGT
HPA	HPA:0270361	kidney; cells in tubules[‚â•Low]	ThrAGT
GO:BP	GO:0006351	DNA-templated transcription	ThrAGT
GO:BP	GO:0097659	nucleic acid-templated transcription	ThrAGT
HPA	HPA:0600221	tonsil; squamous epithelial cells[‚â•Low]	ThrAGT
HPA	HPA:0400052	rectum; glandular cells[‚â•Medium]	ThrAGT
GO:BP	GO:0006355	regulation of DNA-templated transcription	ThrAGT
GO:BP	GO:1903506	regulation of nucleic acid-templated transcription	ThrAGT
HPA	HPA:0020053	adrenal gland; glandular cells[High]	ThrAGT
HPA	HPA:0630000	cervix	ThrAGT
HPA	HPA:0480000	small intestine	ThrAGT
GO:BP	GO:2001141	regulation of RNA biosynthetic process	ThrAGT
GO:BP	GO:0032774	RNA biosynthetic process	ThrAGT
HPA	HPA:0620221	vagina; squamous epithelial cells[‚â•Low]	ThrAGT
HPA	HPA:0620000	vagina	ThrAGT
HPA	HPA:0170251	endometrium 2; cells in endometrial stroma[‚â•Low]	ThrAGT
HPA	HPA:0150000	duodenum	ThrAGT
HPA	HPA:0510652	soft tissue 2; fibroblasts[‚â•Medium]	ThrAGT
HPA	HPA:0480052	small intestine; glandular cells[‚â•Medium]	ThrAGT
HPA	HPA:0050000	breast	ThrAGT
HPA	HPA:0300412	lung; macrophages[‚â•Medium]	ThrAGT
HPA	HPA:0460652	skin 1; fibroblasts[‚â•Medium]	ThrAGT
HPA	HPA:0010011	adipose tissue; adipocytes[‚â•Low]	ThrAGT
HPA	HPA:0010000	adipose tissue	ThrAGT
HPA	HPA:0030072	appendix; lymphoid tissue[‚â•Medium]	ThrAGT
HPA	HPA:0090181	cerebellum; cells in granular layer[‚â•Low]	ThrAGT
HPA	HPA:0460642	skin 1; Langerhans[‚â•Medium]	ThrAGT
HPA	HPA:0430051	seminal vesicle; glandular cells[‚â•Low]	ThrAGT
HPA	HPA:0430000	seminal vesicle	ThrAGT
HPA	HPA:0550052	stomach 2; glandular cells[‚â•Medium]	ThrAGT
HPA	HPA:0270000	kidney	ThrAGT
HPA	HPA:0330222	oral mucosa; squamous epithelial cells[‚â•Medium]	ThrAGT
HPA	HPA:0290000	liver	ThrAGT
HPA	HPA:0590052	thyroid gland; glandular cells[‚â•Medium]	ThrAGT
KEGG	KEGG:05168	Herpes simplex virus 1 infection	ThrAGT
GO:BP	GO:0065007	biological regulation	ThrAGT
HPA	HPA:0420000	salivary gland	ThrAGT
HPA	HPA:0420051	salivary gland; glandular cells[‚â•Low]	ThrAGT
HPA	HPA:0170000	endometrium 2	ThrAGT
GO:BP	GO:0006378	mRNA polyadenylation	ThrAGT
HPA	HPA:0220052	gallbladder; glandular cells[‚â•Medium]	ThrAGT
TF	TF:M03924	Factor: YY1; motif: NNCGCCATTNN	ThrAGT
HPA	HPA:0310432	lymph node; germinal center cells[‚â•Medium]	ThrAGT
GO:BP	GO:0043631	RNA polyadenylation	ThrAGT
HPA	HPA:0090162	cerebellum; Purkinje cells[‚â•Medium]	ThrAGT
HPA	HPA:0340461	ovary; ovarian stroma cells[‚â•Low]	ThrAGT
HPA	HPA:0090163	cerebellum; Purkinje cells[High]	ThrAGT
HPA	HPA:0130000	colon	ThrAGT
HPA	HPA:0020052	adrenal gland; glandular cells[‚â•Medium]	ThrAGT
HPA	HPA:0030000	appendix	ThrAGT
HPA	HPA:0130242	colon; peripheral nerve/ganglion[‚â•Medium]	ThrAGT
HPA	HPA:0460661	skin 1; keratinocytes[‚â•Low]	ThrAGT
HPA	HPA:0160251	endometrium 1; cells in endometrial stroma[‚â•Low]	ThrAGT
HPA	HPA:0180051	epididymis; glandular cells[‚â•Low]	ThrAGT
HPA	HPA:0180000	epididymis	ThrAGT
HPA	HPA:0460662	skin 1; keratinocytes[‚â•Medium]	ThrAGT
HPA	HPA:0130052	colon; glandular cells[‚â•Medium]	ThrAGT
HPA	HPA:0610831	urinary bladder; urothelial cells[‚â•Low]	ThrAGT
HPA	HPA:0610000	urinary bladder	ThrAGT
HPA	HPA:0490691	smooth muscle; smooth muscle cells[‚â•Low]	ThrAGT
HPA	HPA:0490000	smooth muscle	ThrAGT
HPA	HPA:0090161	cerebellum; Purkinje cells[‚â•Low]	ThrAGT
HPA	HPA:0570733	testis; Leydig cells[High]	ThrAGT
HPA	HPA:0350000	pancreas	ThrAGT
HPA	HPA:0100202	cerebral cortex; endothelial cells[‚â•Medium]	ThrAGT
HPA	HPA:0330221	oral mucosa; squamous epithelial cells[‚â•Low]	ThrAGT
HPA	HPA:0330000	oral mucosa	ThrAGT
GO:BP	GO:0034470	ncRNA processing	ThrAGT
HPA	HPA:0050051	breast; glandular cells[‚â•Low]	ThrAGT
HPA	HPA:0350471	pancreas; exocrine glandular cells[‚â•Low]	ThrAGT
GO:BP	GO:0034660	ncRNA metabolic process	ThrAGT
HPA	HPA:0400000	rectum	ThrAGT
HPA	HPA:0570732	testis; Leydig cells[‚â•Medium]	ThrAGT
HPA	HPA:0500651	soft tissue 1; fibroblasts[‚â•Low]	ThrAGT
HPA	HPA:0351181	pancreas; pancreatic endocrine cells[‚â•Low]	ThrAGT
HPA	HPA:0270363	kidney; cells in tubules[High]	ThrAGT
GO:MF	GO:0140110	transcription regulator activity	ThrAGT
TF	TF:M04744	Factor: ATF-3; motif: GGCGCSSNSNGRTSACGTSA	ThrAGT
HPA	HPA:0170051	endometrium 2; glandular cells[‚â•Low]	ThrAGT
GO:BP	GO:0006366	transcription by RNA polymerase II	ThrAGT
TF	TF:M10438	Factor: ZF5; motif: GGSGCGCGS	ThrAGT
HPA	HPA:0460000	skin 1	ThrAGT
HPA	HPA:0300000	lung	ThrAGT
HPA	HPA:0360051	parathyroid gland; glandular cells[‚â•Low]	ThrAGT
HPA	HPA:0360000	parathyroid gland	ThrAGT
GO:BP	GO:0050789	regulation of biological process	ThrAGT
HPA	HPA:0100211	cerebral cortex; neuropil[‚â•Low]	ThrAGT
HPA	HPA:0300411	lung; macrophages[‚â•Low]	ThrAGT
HPA	HPA:0510651	soft tissue 2; fibroblasts[‚â•Low]	ThrAGT
HPA	HPA:0510701	soft tissue 2; peripheral nerve[‚â•Low]	ThrAGT
GO:BP	GO:0006357	regulation of transcription by RNA polymerase II	ThrAGT
GO:CC	GO:0005737	cytoplasm	ThrAGT
TF	TF:M07061	Factor: POU4F3; motif: CTAATYW	ThrAGT
TF	TF:M07056	Factor: Pitx2; motif: WNTAAWCCCA	ThrAGT
TF	TF:M02114	Factor: pitx2; motif: NNTAAWCCCA	ThrAGT
GO:BP	GO:1901564	organonitrogen compound metabolic process	ThrAGT
HPA	HPA:0390051	prostate; glandular cells[‚â•Low]	ThrAGT
HPA	HPA:0390000	prostate	ThrAGT
HPA	HPA:0390052	prostate; glandular cells[‚â•Medium]	ThrAGT
HPA	HPA:0060102	bronchus; respiratory epithelial cells[‚â•Medium]	ThrAGT
HPA	HPA:0050092	breast; myoepithelial cells[‚â•Medium]	ThrAGT
GO:BP	GO:0009987	cellular process	ThrAGT
HPA	HPA:0090182	cerebellum; cells in granular layer[‚â•Medium]	ThrAGT
HPA	HPA:0630221	cervix; squamous epithelial cells[‚â•Low]	ThrAGT
HPA	HPA:0270352	kidney; cells in glomeruli[‚â•Medium]	ThrAGT
HPA	HPA:0500702	soft tissue 1; peripheral nerve[‚â•Medium]	ThrAGT
HPA	HPA:0530722	spleen; cells in white pulp[‚â•Medium]	ThrAGT
HPA	HPA:0050052	breast; glandular cells[‚â•Medium]	ThrAGT
GO:MF	GO:0005515	protein binding	AlaAGC
GO:BP	GO:0031323	regulation of cellular metabolic process	ThrTGT
GO:BP	GO:0051171	regulation of nitrogen compound metabolic process	ThrTGT
GO:BP	GO:0080090	regulation of primary metabolic process	ThrTGT
GO:BP	GO:0050794	regulation of cellular process	ThrTGT
GO:BP	GO:0048518	positive regulation of biological process	ThrTGT
GO:BP	GO:0019219	regulation of nucleobase-containing compound metabolic process	ThrTGT
GO:BP	GO:0019222	regulation of metabolic process	ThrTGT
GO:BP	GO:0051252	regulation of RNA metabolic process	ThrTGT
GO:BP	GO:0060255	regulation of macromolecule metabolic process	ThrTGT
GO:BP	GO:0048522	positive regulation of cellular process	ThrTGT
TF	TF:M00695_1	Factor: ETF; motif: GVGGMGG; match class: 1	ThrTGT
GO:BP	GO:0009059	macromolecule biosynthetic process	ThrTGT
GO:BP	GO:0043412	macromolecule modification	ThrTGT
GO:BP	GO:0006351	DNA-templated transcription	ThrTGT
GO:BP	GO:0097659	nucleic acid-templated transcription	ThrTGT
GO:BP	GO:0018130	heterocycle biosynthetic process	ThrTGT
GO:BP	GO:0034654	nucleobase-containing compound biosynthetic process	ThrTGT
TF	TF:M00695	Factor: ETF; motif: GVGGMGG	ThrTGT
GO:BP	GO:1901362	organic cyclic compound biosynthetic process	ThrTGT
GO:BP	GO:0032774	RNA biosynthetic process	ThrTGT
GO:BP	GO:0006355	regulation of DNA-templated transcription	ThrTGT
GO:BP	GO:1903506	regulation of nucleic acid-templated transcription	ThrTGT
GO:BP	GO:0019538	protein metabolic process	ThrTGT
GO:BP	GO:0009893	positive regulation of metabolic process	ThrTGT
GO:BP	GO:2001141	regulation of RNA biosynthetic process	ThrTGT
GO:BP	GO:0006357	regulation of transcription by RNA polymerase II	ThrTGT
GO:BP	GO:0010556	regulation of macromolecule biosynthetic process	ThrTGT
HPA	HPA:0130243	colon; peripheral nerve/ganglion[High]	ThrTGT
GO:BP	GO:0009058	biosynthetic process	ThrTGT
GO:BP	GO:0019438	aromatic compound biosynthetic process	ThrTGT
TF	TF:M12722_1	Factor: ZXDL; motif: GSGSCNNGGGMRGCNCCGGGS; match class: 1	ThrTGT
TF	TF:M11603	Factor: TCF-1; motif: ACATCGRGRCGCTGW	ThrTGT
GO:MF	GO:0005515	protein binding	ThrTGT
GO:BP	GO:0036211	protein modification process	ThrTGT
GO:BP	GO:0009889	regulation of biosynthetic process	ThrTGT
GO:BP	GO:0031326	regulation of cellular biosynthetic process	ThrTGT
GO:BP	GO:1901576	organic substance biosynthetic process	ThrTGT
GO:BP	GO:0044249	cellular biosynthetic process	ThrTGT
TF	TF:M09636	Factor: MAZ; motif: GGGMGGGGSSGGGGGGGGGGGG	ThrTGT
GO:BP	GO:0010604	positive regulation of macromolecule metabolic process	ThrTGT
GO:BP	GO:0006366	transcription by RNA polymerase II	ThrTGT
GO:BP	GO:0010468	regulation of gene expression	ThrTGT
GO:MF	GO:0140110	transcription regulator activity	ThrTGT
TF	TF:M02090	Factor: E2F-4; motif: GCGGGAAANA	ThrTGT
TF	TF:M12597	Factor: E2F1; motif: GSGCGGGAAN	ThrTGT
GO:BP	GO:0050789	regulation of biological process	ThrTGT
TF	TF:M01199	Factor: RNF96; motif: BCCCGCRGCC	ThrTGT
TF	TF:M10438_1	Factor: ZF5; motif: GGSGCGCGS; match class: 1	ThrTGT
GO:BP	GO:1901564	organonitrogen compound metabolic process	ThrTGT
GO:BP	GO:0051173	positive regulation of nitrogen compound metabolic process	ThrTGT
TF	TF:M12722	Factor: ZXDL; motif: GSGSCNNGGGMRGCNCCGGGS	ThrTGT
GO:BP	GO:0031325	positive regulation of cellular metabolic process	ThrTGT
GO:BP	GO:0044271	cellular nitrogen compound biosynthetic process	ThrTGT
GO:CC	GO:0043229	intracellular organelle	ThrTGT
TF	TF:M10151	Factor: EZI; motif: GGGGAGGGGRRGGRGRRGGRRR	ThrTGT
GO:CC	GO:0005654	nucleoplasm	ThrTGT
TF	TF:M12599_1	Factor: E2F4; motif: YCCCGCCNCNNSSNNSNN; match class: 1	ThrTGT
GO:BP	GO:0065007	biological regulation	ThrTGT
GO:BP	GO:0046329	negative regulation of JNK cascade	CysACA
GO:CC	GO:0005654	nucleoplasm	GluCTC
GO:BP	GO:0007275	multicellular organism development	GluCTC
GO:BP	GO:0032502	developmental process	GluCTC
TF	TF:M09984	Factor: MAZ; motif: GGGGGAGGGGGNGRGRRRGNRG	GluCTC
GO:BP	GO:0048731	system development	GluCTC
GO:BP	GO:0048856	anatomical structure development	GluCTC
GO:BP	GO:0006996	organelle organization	GluCTC
TF	TF:M10086_1	Factor: TAFII250; motif: RARRWGGCGGMGGNGR; match class: 1	GluCTC
GO:BP	GO:0050794	regulation of cellular process	GluCTC
GO:MF	GO:0005515	protein binding	GluCTC
GO:CC	GO:0005856	cytoskeleton	GluCTC
GO:BP	GO:0032501	multicellular organismal process	GluCTC
GO:BP	GO:0007010	cytoskeleton organization	GluCTC
GO:CC	GO:0005737	cytoplasm	GluCTC
TF	TF:M09834	Factor: ZNF148; motif: NNNNNNCCNNCCCCTCCCCCACCCN	GluCTC
GO:BP	GO:0030154	cell differentiation	GluCTC
GO:BP	GO:0048869	cellular developmental process	GluCTC
TF	TF:M07141	Factor: FPM315; motif: GGAGGAGGRRGRGGRGGRRGR	GluCTC
GO:CC	GO:0098793	presynapse	GluCTC
TF	TF:M09826_1	Factor: BTEB3; motif: CCNNSCCNSCCCCKCCCCC; match class: 1	GluCTC
TF	TF:M01104_1	Factor: MOVO-B; motif: GNGGGGG; match class: 1	GluCTC
TF	TF:M07289_1	Factor: GKLF; motif: NNNRGGNGNGGSN; match class: 1	GluCTC
GO:BP	GO:0051150	regulation of smooth muscle cell differentiation	GluCTC
GO:CC	GO:0097060	synaptic membrane	GluCTC
GO:CC	GO:0005813	centrosome	GluCTC
GO:BP	GO:0019538	protein metabolic process	GluCTC
GO:CC	GO:0042995	cell projection	GluCTC
GO:CC	GO:0120025	plasma membrane bounded cell projection	GluCTC
TF	TF:M10112_1	Factor: Miz-1; motif: NNRGGWGGGGGAGGGGMRR; match class: 1	GluCTC
TF	TF:M04953	Factor: Sp1; motif: GGNDGGRGGCGGGG	GluCTC
GO:CC	GO:0005829	cytosol	GluCTC
GO:BP	GO:0051171	regulation of nitrogen compound metabolic process	GluCTC
GO:BP	GO:0000226	microtubule cytoskeleton organization	GluCTC
TF	TF:M10026_1	Factor: PATZ; motif: GGGGNGGGGGMKGGRRNGGNRN; match class: 1	GluCTC
TF	TF:M07397	Factor: ZBP89; motif: CCCCKCCCCCNN	GluCTC
GO:BP	GO:0007017	microtubule-based process	GluCTC
GO:BP	GO:0080090	regulation of primary metabolic process	GluCTC
TF	TF:M10107_1	Factor: DB1; motif: GGRRRRGRRGGAGGGGGNGRRR; match class: 1	GluCTC
TF	TF:M12313	Factor: ZNF460; motif: NNACNCCCCCCNN	GluCTC
GO:BP	GO:0010648	negative regulation of cell communication	GluCTC
TF	TF:M08441_1	Factor: AP-2gamma:Elk-1; motif: NGCCKNRGGSGRCGGAAGTG; match class: 1	GluCTC
GO:BP	GO:0023057	negative regulation of signaling	GluCTC
GO:CC	GO:0098794	postsynapse	GluCTC
GO:BP	GO:0010646	regulation of cell communication	GluCTC
TF	TF:M10108_1	Factor: WT1; motif: RGGNGGGGGAGGRGGNGGRG; match class: 1	GluCTC
TF	TF:M10026	Factor: PATZ; motif: GGGGNGGGGGMKGGRRNGGNRN	GluCTC
GO:BP	GO:0023051	regulation of signaling	GluCTC
TF	TF:M09973	Factor: CPBP; motif: GNNRGGGHGGGGNNGGGRN	GluCTC
GO:BP	GO:0050896	response to stimulus	GluCTC
GO:BP	GO:0031323	regulation of cellular metabolic process	GluCTC
TF	TF:M12351	Factor: TIEG1; motif: NCCCNSNCCCCGCCCCC	GluCTC
TF	TF:M09826	Factor: BTEB3; motif: CCNNSCCNSCCCCKCCCCC	GluCTC
GO:BP	GO:0050789	regulation of biological process	GluCTC
TF	TF:M07226	Factor: SP1; motif: NCCCCKCCCCC	GluCTC
TF	TF:M00695_1	Factor: ETF; motif: GVGGMGG; match class: 1	GluCTC
GO:BP	GO:1901564	organonitrogen compound metabolic process	GluCTC
GO:CC	GO:0005815	microtubule organizing center	GluCTC
GO:CC	GO:0030054	cell junction	GluCTC
GO:BP	GO:0051716	cellular response to stimulus	GluCTC
TF	TF:M10529	Factor: Sp1; motif: RGGGMGGRGSNGGGG	GluCTC
TF	TF:M02281	Factor: SP1; motif: CCCCKCCCCC	GluCTC
GO:BP	GO:0048523	negative regulation of cellular process	GluCTC
TF	TF:M01104	Factor: MOVO-B; motif: GNGGGGG	GluCTC
GO:BP	GO:0007399	nervous system development	GluCTC
GO:BP	GO:0051246	regulation of protein metabolic process	GluCTC
GO:BP	GO:0065007	biological regulation	GluCTC
GO:BP	GO:0036211	protein modification process	GluCTC
TF	TF:M12160_1	Factor: KLF15; motif: RCCMCRCCCMCN; match class: 1	GluCTC
GO:BP	GO:0009893	positive regulation of metabolic process	GluCTC
TF	TF:M03893	Factor: WT1; motif: GNGGGGGCGGGG	GluCTC
GO:BP	GO:0006351	DNA-templated transcription	GluCTC
GO:BP	GO:0097659	nucleic acid-templated transcription	GluCTC
TF	TF:M00986	Factor: Churchill; motif: CGGGNN	GluCTC
TF	TF:M02281_1	Factor: SP1; motif: CCCCKCCCCC; match class: 1	GluCTC
GO:BP	GO:0010604	positive regulation of macromolecule metabolic process	GluCTC
TF	TF:M09973_1	Factor: CPBP; motif: GNNRGGGHGGGGNNGGGRN; match class: 1	GluCTC
HP	HP:0000414	Bulbous nose	GluCTC
GO:CC	GO:0045202	synapse	GluCTC
GO:BP	GO:0032774	RNA biosynthetic process	GluCTC
TF	TF:M09760_1	Factor: DPF2; motif: NYCACYTCCYCNYYCY; match class: 1	GluCTC
TF	TF:M10108	Factor: WT1; motif: RGGNGGGGGAGGRGGNGGRG	GluCTC
